# Divergent condensates tune transcriptional responses during stress

**DOI:** 10.64898/2026.02.12.705659

**Authors:** Jeffrey N. Dudley, Joel E. Berends, Chayan K. De, Tongchen He, Giovana B. Veronezi, Benedict Abdon, Anjali Sengar, Matthias C. Truttmann, Mats Ljungman, Lanbo Xiao, Srinivas Ramachandran, Sethuramasundaram Pitchiaya

## Abstract

Dynamic reorganization of the transcription machinery within nuclear membrane-less compartments is an emergent feature of mammalian stress response, associated with critical cellular decisions. However, mechanisms governing the subcellular formation of these stress-induced condensates and their role in transcription regulation remain poorly understood. Here, we find that heat shock factor 1 (HSF1), transcriptional mediator of protein and cellular homeostasis, forms condensates during various adverse conditions, but these assemblies exhibit context-dependent divergent transcriptional outcomes. During heat shock, HSF1 orchestrates the coordinated assembly of transcription hubs via canonical activation, including post-translational modifications (PTMs), trimerization, and DNA binding. While HSF1’s disordered regions restrict condensate formation in unstressed situations, they promote stress-induced condensate maturation to transcriptionally active states. Strikingly, HSF1 condensates that form during other environmental and chemotherapeutic stresses stall at distinct stages of hub formation, assemble independent of PTMs, and exhibit reduced sub-condensate dynamics. These aspects culminate in attenuated genomic occupancy and transcriptional output at HSF1-associated loci, consistent with functional impairment of HSF1 and the transcription machinery via sequestration. Our work suggests that stress-induced transcription factor condensates drive conserved responses during physiological perturbations, but can be inactivated during pathological insults, rationalizing HSF1 and transcriptional dysfunction across degenerative diseases and toxic exposures.
