## Supplementary Table for "Divergent condensates tune transcriptional responses during stress"

### Sheet: sgRNAs for HSF1 knock out
LB_sgHSF1_1F	CACCGAAGCCATCTGCACATAACA
LB_sgHSF1_1R	aaacTGTTATGTGCAGATGGCTTC
LB_sgHSF1_2R	aaacCCCTGAAGAGTGAAGACATAC
LB_sgHSF1_2F	CACCGTATGTCTTCACTCTTCAGGG
LB_sgHSF1_3R	aaacCCAGGACAGCGTCACCAAGC
LB_sgHSF1_3F	CACCGCTTGGTGACGCTGTCCTGG
LB_sgHSF1_3R	aaacCGGCGGGAGCATAGACGAGAC
LB_sgHSF1_3F	CACCGTCTCGTCTATGCTCCCGCCG
LB_sgHSF1_4R	aaacCCAGGATCCGGTTTGACTGC
LB_sgHSF1_4F	CACCGCAGTCAAACCGGATCCTGG
LB_sgHSF1_5F	CACCGCCTCCTTGACACGCACCAGG
LB_sgHSF1_5R	aaacCCTGGTGCGTGTCAAGGAGGC

### Sheet: smFISH probes
HSP90AA1 Introns	HSP90AA1 Exons	HSATIII
gaggcctccggaatagaaag	gaaaggcgaacgtctcaacc	ATTCCAATCCATGCCATTCC
ctgaagcggggtgcggaaac	atcaactgggcaatttctgc
aaggatgacctcatttcgga	gatctctttgttcgagtaga
accgaaaatagaagggcggc	ttgaaatgagctctctcaga
attggagatttgcgaagttt	ataccggattttgtccaatg
gcaacacgaaattccatcgc	tactgggatctgtcaagctt
aaaaccttgcaggacgtcta	tgtttgttcggtataaggtt
ccgattctgggttaataagt	cacaatagtgagagttcgat
cccaagaagttcacactgaa	tggtcattccaattccagta
cgctcacttaaccagtgaat	aggttattgatcaagtcagc
aattctgtaagcttcaccgc	cccagacttggcgatagtac
ttcctgatcgttgggcaaac	aagcttccatgaacgctttg
actaattaagtgctctagct	ctcagcaaccaaataagcag
caaaagaaccgcccaccaag	caagcgtactgctcatcatc
aacacccttataacgtgtct	tgtcctcactgtgaatgatc
aatttagtgctcaacgccat	ataacttttgttccacgacc
ccaatcacctacagacagaa	cagtttggtcttctttcagg
gatctagggactaaggatgt	aatatcgtcgggatttctgg
caggcttcagactagttgaa	aattctccgtactcctcatt
aggtagtagagcttaggttc	gtcattggtcaagctcttat
cacttaatagcccgaggaac	cagatcaaaaggagcacgtc
cccagcttttcatcaatatt	tcttccgccagttcagtaaa
aggcccaagtctaaattagc	tctgaaagcttcttccgatt
gctgcaccactattttcaac	gcagatgtgtagtaccttaa
aaggacaagcttgaagcacc	atagatatgtttctggttct
tttggggtggtggagaaaga	cgaagacgttccacaaaggc
ctggtactatgtaaactccc	aaattccttcagctgttgga
actaatggttatttacacca	gaagttccaggccttctttg
agaacgacgtgtatgactgt	atgtcaccaatcggtttgac
acagtgctacctgagtagaa	tgttgagttgtctcttaggg
tgacctagttcatgttaatt	gaatggtcagggtttatctc
taggcagaacctaagacaga	gacttgtcgttcttatcagc
cttttcttgctagccagata	acaggagcgcagtttcataa
gaatggtttcatctagctct	ggggatcttccagactgaag
cttttagaccttttaacagt	tagatcctgttagcatgtgt
caggaaatgctgtattcaca
gactaagcttgaaagcacct
catgcgaaaatgggctatgt
aggtatccaaagagcacagg
cccaaatttcaatagatcca
gtgatgactaggaacctaga
ccattttcttcaatgtcacg
ttaatacctccaagcagcaa
tgtaagaccttacttatccc
ttggtttctatctgctttca
gccagctattagggtaatac
ctgaacaggtaagtcatccc
agtagttgtcatgccataca
